# A CXCL12 morphogen gradient uncovers lung endothelial heterogeneity and promotes distal vascular growth

**DOI:** 10.1101/2022.04.30.490096

**Authors:** Prashant Chandrasekaran, Nicholas M. Negretti, Aravind Sivakumar, Maureen Peers de Nieuburgh, Joanna Wang, Nigel S. Michki, Fatima N. Chaudhry, Hongbo Wen, Sukhmani Kaur, MinQi Lu, Jarod A. Zepp, Lisa R. Young, Jennifer M.S. Sucre, David B. Frank

**Author notes:** Corresponding Authors David B. Frank, M.D., Ph.D., Children’s Hospital of Philadelphia, 3615 Civic Center Blvd, ARC 416 K, Philadelphia, PA 19104, Jennifer M.S. Sucre, M.D. Department of Pediatrics, Vanderbilt University, 2215 Garland Ave, 1125 Light Hall, Nashville, TN 37232. Equal contribution (Prashant Chandrasekaran, Nicholas M. Negretti, Aravind Sivakumar). Equal contribution (Jennifer M.S. Sucre, David B. Frank).

## Abstract

In adults, there is a growing amount of data uncovering the cellular diversity of the pulmonary circulation and mechanisms governing vascular repair after injury, however, molecular and cellular mechanisms contributing to the morphogenesis and growth of the pulmonary vasculature during embryonic development are less clear. Importantly, deficits in vascular development lead to a large number of lung diseases in children, indicating a need to uncover fetal programs that promote pulmonary vascular growth. To address this, we used a transgenic mouse reporter for expression of *Cxcl12*, an arterial hallmark gene, and performed single-cell RNA sequencing on isolated *Cxcl12*-DsRed+ endothelium to assess cellular heterogeneity within pulmonary endothelium. Combining cell annotation, gene ontology analysis, and spatial transcriptomics allowed us to segregate the developing artery into spatially and functionally distinct novel subpopulations. In addition, expression of *Cxcl12* suggests a morphogen gradient from arteries to capillaries, suggesting directed cell migration for pulmonary vascular development. Disruption of this gradient led to abnormal branching and pulmonary vascular hypoplasia. These data provide evidence for arterial endothelial functional heterogeneity and reveal conserved signaling mechanisms essential for pulmonary vascular development.
