## Supplemental Table 2 for "A CXCL12 morphogen gradient uncovers lung endothelial heterogeneity and promotes distal vascular growth"

### Sheet: maEC2
	Mus musculus (REF)
GO biological process complete	#	#2	expected	Fold Enrichment	+/-	raw P value	FDR	log10fold
circulatory system development	934	15	1.61	9.3	+	1.78e-11	2.81e-07	6.55129
blood vessel development	544	12	0.94	12.77	+	8.82e-11	6.95e-07	6.15802
vasculature development	575	12	0.99	12.08	+	1.64e-10	8.64e-07	6.06349
tube morphogenesis	737	13	1.27	10.21	+	1.83e-10	7.22e-07	6.14146
anatomical structure morphogenesis	2298	19	3.97	4.79	+	1.19e-09	3.74e-06	5.42713
blood vessel morphogenesis	441	10	0.76	13.13	+	3.31e-09	8.69e-06	5.06098
tube development	959	13	1.66	7.85	+	4.29e-09	9.65e-06	5.01547
anatomical structure formation involved in morphogenesis	962	13	1.66	7.82	+	4.45e-09	8.77e-06	5.057
outflow tract morphogenesis	82	6	0.14	42.36	+	8.5e-09	1.49e-05	4.82681
multicellular organism development	4869	25	8.41	2.97	+	1.07e-08	1.69e-05	4.77211
amine biosynthetic process	39	5	0.07	74.21	+	1.2e-08	1.72e-05	4.76447
cellular biogenic amine biosynthetic process	39	5	0.07	74.21	+	1.2e-08	1.58e-05	4.80134
polyamine biosynthetic process	14	4	0.02	> 100	+	2.26e-08	2.74e-05	4.56225
pulmonary valve morphogenesis	17	4	0.03	> 100	+	4.41e-08	4.96e-05	4.30452
developmental process	5678	26	9.81	2.65	+	4.67e-08	4.91e-05	4.30892
anatomical structure development	5285	25	9.13	2.74	+	6.12e-08	6.03e-05	4.21968
renal system development	321	8	0.55	14.43	+	7.51e-08	6.96e-05	4.15739
regulation of cell population proliferation	1733	15	2.99	5.01	+	7.83e-08	6.86e-05	4.16368
pulmonary valve development	21	4	0.04	> 100	+	9.27e-08	7.69e-05	4.11407
polyamine metabolic process	22	4	0.04	> 100	+	1.09e-07	8.62e-05	4.06449
urogenital system development	359	8	0.62	12.9	+	1.73e-07	0.00013	3.88606
system development	4253	22	7.35	2.99	+	1.76e-07	0.000126	3.89963
cardiac chamber morphogenesis	144	6	0.25	24.12	+	2.08e-07	0.000142	3.84771
cardiac septum morphogenesis	80	5	0.14	36.18	+	3.44e-07	0.000226	3.64589
heart morphogenesis	269	7	0.46	15.06	+	4.06e-07	0.000256	3.59176
semi-lunar valve development	33	4	0.06	70.17	+	4.77e-07	0.000289	3.5391
heart development	575	9	0.99	9.06	+	4.98e-07	0.000291	3.53611
spermine metabolic process	7	3	0.01	> 100	+	5.63e-07	0.000317	3.49894
cellular biogenic amine metabolic process	90	5	0.16	32.16	+	6.01e-07	0.000326	3.48678
cellular amine metabolic process	91	5	0.16	31.81	+	6.33e-07	0.000333	3.47756
amine metabolic process	96	5	0.17	30.15	+	8.15e-07	0.000414	3.383
kidney development	306	7	0.53	13.24	+	9.44e-07	0.000465	3.33255
spermidine metabolic process	9	3	0.02	> 100	+	1.03e-06	0.000492	3.30803
cardiac chamber development	192	6	0.33	18.09	+	1.06e-06	0.000492	3.30803
epithelium development	1099	11	1.9	5.79	+	1.73e-06	0.000778	3.10902
heart valve morphogenesis	48	4	0.08	48.24	+	1.92e-06	0.00084	3.07572
cardiac septum development	123	5	0.21	23.53	+	2.63e-06	0.00112	2.95078
multicellular organismal process	7437	27	12.85	2.1	+	3.29e-06	0.00136	2.86646
heart valve development	59	4	0.1	39.25	+	4.16e-06	0.00168	2.77469
embryo development	1222	11	2.11	5.21	+	4.78e-06	0.00188	2.72584
animal organ morphogenesis	1046	10	1.81	5.53	+	8.48e-06	0.00326	2.48678
chordate embryonic development	823	9	1.42	6.33	+	9.09e-06	0.00341	2.46725
artery morphogenesis	73	4	0.13	31.72	+	9.3e-06	0.00341	2.46725
embryo development ending in birth or egg hatching	839	9	1.45	6.21	+	1.06e-05	0.00379	2.42136
embryonic morphogenesis	633	8	1.09	7.32	+	1.11e-05	0.00389	2.41005
regulation of cell differentiation	1631	12	2.82	4.26	+	1.23e-05	0.00423	2.37366
endodermal cell fate determination	2	2	0	> 100	+	1.73e-05	0.00581	2.23582
angiogenesis	323	6	0.56	10.75	+	1.95e-05	0.00641	2.19314
atrioventricular valve development	28	3	0.05	62.02	+	2.06e-05	0.00662	2.17914
regulation of cardiocyte differentiation	30	3	0.05	57.89	+	2.49e-05	0.00785	2.10513
aorta morphogenesis	31	3	0.05	56.02	+	2.73e-05	0.00843	2.07417
spermine biosynthetic process	3	2	0.01	> 100	+	2.89e-05	0.00875	2.05799
morphogenesis of an epithelium	525	7	0.91	7.72	+	3.03e-05	0.00901	2.04528
positive regulation of cell differentiation	960	9	1.66	5.43	+	3.05e-05	0.00891	2.05012
in utero embryonic development	531	7	0.92	7.63	+	3.25e-05	0.00933	2.03012
regulation of multicellular organismal development	1509	11	2.61	4.22	+	3.43e-05	0.00967	2.01457
nervous system development	2125	13	3.67	3.54	+	3.44e-05	0.00951	2.02182
neurogenesis	1529	11	2.64	4.16	+	3.87e-05	0.0105	1.97881
artery development	107	4	0.18	21.64	+	3.94e-05	0.0105	1.97881
spermidine biosynthetic process	4	2	0.01	> 100	+	4.32e-05	0.0114	1.9431
heart trabecula morphogenesis	37	3	0.06	46.94	+	4.47e-05	0.0116	1.93554
cell development	1865	12	3.22	3.72	+	4.68e-05	0.0119	1.92445
cell differentiation	3679	17	6.36	2.67	+	5.11e-05	0.0128	1.89279
regulation of cell communication	3308	16	5.71	2.8	+	5.54e-05	0.0137	1.86328
regulation of signaling	3319	16	5.73	2.79	+	5.78e-05	0.014	1.85387
cellular developmental process	3732	17	6.45	2.64	+	6.16e-05	0.0147	1.83268
regulation of developmental process	2603	14	4.5	3.11	+	6.42e-05	0.0151	1.82102
regulation of epithelial cell proliferation	402	6	0.69	8.64	+	6.49e-05	0.0151	1.82102
positive regulation of cardioblast differentiation	6	2	0.01	> 100	+	8.06e-05	0.0184	1.73518
septum primum development	6	2	0.01	> 100	+	8.06e-05	0.0181	1.74232
ventricular septum morphogenesis	46	3	0.08	37.75	+	8.25e-05	0.0183	1.73755
tissue morphogenesis	633	7	1.09	6.4	+	9.72e-05	0.0213	1.67162
endocardial cushion development	49	3	0.08	35.44	+	9.86e-05	0.0213	1.67162
cardiocyte differentiation	137	4	0.24	16.9	+	0.0001	0.0213	1.67162
negative regulation of multicellular organismal process	1123	9	1.94	4.64	+	0.000102	0.0214	1.66959
Notch signaling involved in heart development	7	2	0.01	> 100	+	0.000103	0.0215	1.66756
tissue development	1717	11	2.97	3.71	+	0.00011	0.0226	1.64589
embryonic limb morphogenesis	143	4	0.25	16.19	+	0.000118	0.0238	1.62342
embryonic appendage morphogenesis	143	4	0.25	16.19	+	0.000118	0.0235	1.62893
cardiac ventricle development	143	4	0.25	16.19	+	0.000118	0.0232	1.63451
trabecula morphogenesis	53	3	0.09	32.77	+	0.000123	0.024	1.61979
regulation of cardioblast differentiation	8	2	0.01	> 100	+	0.000129	0.0248	1.60555
positive regulation of cardiac epithelial to mesenchymal transition	8	2	0.01	> 100	+	0.000129	0.0245	1.61083
positive regulation of developmental process	1461	10	2.52	3.96	+	0.000143	0.0269	1.57025
regulation of transforming growth factor beta2 production	9	2	0.02	> 100	+	0.000158	0.0292	1.53462
regulation of cardiac epithelial to mesenchymal transition	9	2	0.02	> 100	+	0.000158	0.0289	1.5391
animal organ development	3208	15	5.54	2.71	+	0.000158	0.0287	1.54212
regulation of epithelial cell differentiation	155	4	0.27	14.94	+	0.000159	0.0285	1.54516
regulation of response to stimulus	4055	17	7.01	2.43	+	0.000179	0.0316	1.50031
regulation of stem cell differentiation	62	3	0.11	28.01	+	0.000192	0.0336	1.47366
regulation of signal transduction	2884	14	4.98	2.81	+	0.000196	0.0339	1.4698
regulation of multicellular organismal process	2900	14	5.01	2.79	+	0.000208	0.0356	1.44855
aorta development	64	3	0.11	27.13	+	0.00021	0.0356	1.44855
negative regulation of developmental process	973	8	1.68	4.76	+	0.000223	0.0374	1.42713
limb morphogenesis	171	4	0.3	13.54	+	0.00023	0.0381	1.41908
appendage morphogenesis	171	4	0.3	13.54	+	0.00023	0.0377	1.42366
embryonic organ development	513	6	0.89	6.77	+	0.000241	0.0392	1.40671
positive regulation of biological process	6453	22	11.15	1.97	+	0.000262	0.0421	1.37572
positive regulation of cell population proliferation	1005	8	1.74	4.61	+	0.000277	0.0441	1.35556
endodermal cell fate commitment	13	2	0.02	89.06	+	0.0003	0.0473	1.32514
elastic fiber assembly	13	2	0.02	89.06	+	0.0003	0.0468	1.32975
positive regulation of cellular process	5932	21	10.25	2.05	+	0.00031	0.0479	1.31966

### Sheet: maEC1
	Mus musculus (REF)
GO biological process complete	#	#2	expected	Fold Enrichment	+/-	raw P value	FDR	log10FDR
external encapsulating structure organization	277	9	0.54	16.62	+	3.53e-09	1.85e-05	4.73283
extracellular structure organization	276	9	0.54	16.68	+	3.42e-09	2.7e-05	4.56864
anatomical structure development	5285	28	10.33	2.71	+	1.39e-08	3.65e-05	4.43771
developmental process	5678	29	11.1	2.61	+	1.3e-08	4.1e-05	4.38722
multicellular organism development	4869	27	9.52	2.84	+	1.25e-08	4.92e-05	4.30803
extracellular matrix organization	275	9	0.54	16.74	+	3.32e-09	5.23e-05	4.2815
tube development	959	13	1.87	6.93	+	2.35e-08	5.3e-05	4.27572
tissue development	1717	16	3.36	4.77	+	6.83e-08	0.000135	3.86967
tube morphogenesis	737	11	1.44	7.64	+	1.36e-07	0.000195	3.70997
animal organ development	3208	21	6.27	3.35	+	1.14e-07	0.000199	3.70115
system development	4253	24	8.31	2.89	+	1.27e-07	0.0002	3.69897
negative regulation of cellular process	4936	25	9.65	2.59	+	4.81e-07	0.000632	3.19928
regulation of cell population proliferation	1733	15	3.39	4.43	+	5.23e-07	0.000634	3.19791
negative regulation of biological process	5398	26	10.55	2.46	+	6.21e-07	0.000699	3.15552
supramolecular fiber organization	520	9	1.02	8.85	+	6.74e-07	0.000708	3.14997
blood vessel morphogenesis	441	8	0.86	9.28	+	2.16e-06	0.00213	2.67162
regulation of developmental process	2603	17	5.09	3.34	+	3.56e-06	0.00281	2.55129
regulation of signal transduction	2884	18	5.64	3.19	+	3.05e-06	0.00283	2.54821
anatomical structure morphogenesis	2298	16	4.49	3.56	+	3.43e-06	0.00285	2.54516
elastic fiber assembly	13	3	0.03	> 100	+	3.81e-06	0.00286	2.54363
regulation of multicellular organismal process	2900	18	5.67	3.18	+	3.3e-06	0.00289	2.5391
lung development	215	6	0.42	14.28	+	4.25e-06	0.00304	2.51713
respiratory tube development	218	6	0.43	14.08	+	4.59e-06	0.00315	2.50169
connective tissue development	229	6	0.45	13.4	+	6.04e-06	0.00381	2.41908
regulation of response to stimulus	4055	21	7.93	2.65	+	5.94e-06	0.0039	2.40894
epithelium development	1099	11	2.15	5.12	+	6.54e-06	0.00396	2.4023
regulation of epithelial cell migration	239	6	0.47	12.84	+	7.67e-06	0.00432	2.36452
negative regulation of multicellular organismal process	1123	11	2.2	5.01	+	8.01e-06	0.00435	2.36151
morphogenesis of an epithelium	525	8	1.03	7.8	+	7.64e-06	0.00446	2.35067
respiratory system development	246	6	0.48	12.48	+	9e-06	0.00473	2.32514
blood vessel development	544	8	1.06	7.52	+	9.86e-06	0.00501	2.30016
circulatory system development	934	10	1.83	5.48	+	1.05e-05	0.00516	2.28735
regulation of osteoblast differentiation	146	5	0.29	17.52	+	1.1e-05	0.00526	2.27901
multicellular organismal process	7437	29	14.54	1.99	+	1.19e-05	0.00553	2.25727
negative regulation of developmental process	973	10	1.9	5.26	+	1.49e-05	0.00618	2.20901
negative regulation of cell population proliferation	763	9	1.49	6.03	+	1.47e-05	0.00624	2.20482
regulation of cell migration	966	10	1.89	5.3	+	1.4e-05	0.0063	2.20066
vasculature development	575	8	1.12	7.12	+	1.46e-05	0.00641	2.19314
regulation of anatomical structure morphogenesis	989	10	1.93	5.17	+	1.71e-05	0.00692	2.15989
regulation of cell death	1736	13	3.39	3.83	+	1.8e-05	0.00693	2.15927
positive regulation of osteoblast differentiation	76	4	0.15	26.92	+	1.78e-05	0.00703	2.15304
regulation of cell communication	3308	18	6.47	2.78	+	2.13e-05	0.00798	2.098
negative regulation of cell migration	295	6	0.58	10.4	+	2.46e-05	0.00808	2.09259
negative regulation of epithelial cell proliferation	171	5	0.33	14.96	+	2.31e-05	0.00809	2.09205
outflow tract morphogenesis	82	4	0.16	24.95	+	2.37e-05	0.00813	2.08991
regulation of signaling	3319	18	6.49	2.77	+	2.23e-05	0.00816	2.08831
cartilage development	173	5	0.34	14.78	+	2.44e-05	0.00818	2.08725
regulation of cell motility	1023	10	2	5	+	2.28e-05	0.00819	2.08672
regulation of cellular response to growth factor stimulus	299	6	0.58	10.27	+	2.65e-05	0.00852	2.06956
animal organ morphogenesis	1046	10	2.04	4.89	+	2.76e-05	0.0087	2.06048
tissue morphogenesis	633	8	1.24	6.47	+	2.89e-05	0.00893	2.04915
negative regulation of cell motility	308	6	0.6	9.97	+	3.12e-05	0.00927	2.03292
positive regulation of signal transduction	1554	12	3.04	3.95	+	3.07e-05	0.0093	2.03152
nervous system development	2125	13	3.67	3.54	+	3.44e-05	0.00951	2.02182
regulation of locomotion	1071	10	2.09	4.78	+	3.37e-05	0.00984	2.007
regulation of biological process	12212	37	23.87	1.55	+	3.68e-05	0.0104	1.98297
negative regulation of cellular component movement	317	6	0.62	9.68	+	3.65e-05	0.0105	1.97881
neurogenesis	1529	11	2.64	4.16	+	3.87e-05	0.0105	1.97881
cell development	1865	12	3.22	3.72	+	4.68e-05	0.0119	1.92445
extracellular matrix assembly	32	3	0.06	47.96	+	4.33e-05	0.012	1.92082
regulation of cellular component movement	1107	10	2.16	4.62	+	4.45e-05	0.0121	1.91721
regulation of cell differentiation	1631	12	3.19	3.76	+	4.92e-05	0.0131	1.88273
positive regulation of cell death	689	8	1.35	5.94	+	5.23e-05	0.0137	1.86328
regulation of cell communication	3308	16	5.71	2.8	+	5.54e-05	0.0137	1.86328
regulation of signaling	3319	16	5.73	2.79	+	5.78e-05	0.014	1.85387
negative regulation of locomotion	343	6	0.67	8.95	+	5.62e-05	0.0143	1.84466
regulation of BMP signaling pathway	103	4	0.2	19.87	+	5.6e-05	0.0145	1.83863
homeostatic process	1680	12	3.28	3.65	+	6.55e-05	0.0161	1.79317
artery development	107	4	0.21	19.12	+	6.46e-05	0.0162	1.79048
epithelial tube morphogenesis	366	6	0.72	8.39	+	7.99e-05	0.0194	1.7122
tissue remodeling	115	4	0.22	17.79	+	8.47e-05	0.0202	1.69465
negative regulation of multicellular organismal process	1123	9	1.94	4.64	+	0.000102	0.0214	1.66959
positive regulation of cell communication	1763	12	3.45	3.48	+	0.000104	0.0245	1.61083
positive regulation of signaling	1770	12	3.46	3.47	+	0.000108	0.025	1.60206
ossification	240	5	0.47	10.66	+	0.000111	0.0254	1.59517
regulation of multicellular organismal development	1509	11	2.95	3.73	+	0.000119	0.0268	1.57187
heart development	575	7	1.12	6.23	+	0.000122	0.0271	1.56703
regulation of apoptotic process	1528	11	2.99	3.68	+	0.000133	0.0283	1.54821
pulmonary artery morphogenesis	7	2	0.01	> 100	+	0.000133	0.0287	1.54212
regulation of epithelial cell proliferation	402	6	0.79	7.64	+	0.000132	0.029	1.5376
biological regulation	12823	37	25.07	1.48	+	0.000139	0.0292	1.53462
regulation of transmembrane receptor protein serine/threonine kinase signaling pathway	254	5	0.5	10.07	+	0.000144	0.0299	1.52433
negative regulation of canonical Wnt signaling pathway	134	4	0.26	15.27	+	0.00015	0.0308	1.51145
regulation of response to stimulus	4055	17	7.01	2.43	+	0.000179	0.0316	1.50031
regulation of programmed cell death	1560	11	3.05	3.61	+	0.00016	0.0322	1.49214
regulation of Cdc42 protein signal transduction	8	2	0.02	> 100	+	0.000166	0.0322	1.49214
regulation of cellular process	11675	35	22.82	1.53	+	0.000169	0.0325	1.48812
glomerular visceral epithelial cell development	8	2	0.02	> 100	+	0.000166	0.0326	1.48678
glomerular epithelial cell development	8	2	0.02	> 100	+	0.000166	0.0331	1.48017
sensory organ development	610	7	1.19	5.87	+	0.000175	0.0332	1.47886
collagen fibril organization	53	3	0.1	28.96	+	0.000178	0.0335	1.47496
regulation of signal transduction	2884	14	4.98	2.81	+	0.000196	0.0339	1.4698
heart morphogenesis	269	5	0.53	9.51	+	0.000187	0.0347	1.45967
cardiac ventricle development	143	4	0.28	14.31	+	0.000192	0.0351	1.45469
cardiac chamber morphogenesis	144	4	0.28	14.21	+	0.000197	0.0356	1.44855
anatomical structure homeostasis	273	5	0.53	9.37	+	0.0002	0.0359	1.44491
regulation of muscle tissue development	56	3	0.11	27.4	+	0.000208	0.0369	1.43297
negative regulation of developmental process	973	8	1.68	4.76	+	0.000223	0.0374	1.42713
positive regulation of cellular process	5932	23	11.6	1.98	+	0.000232	0.0406	1.39147
positive regulation of cell population proliferation	1005	8	1.74	4.61	+	0.000277	0.0441	1.35556
negative regulation of MAP kinase activity	62	3	0.12	24.75	+	0.000278	0.0481	1.31785
cell surface receptor signaling pathway involved in cell-cell signaling	295	5	0.58	8.67	+	0.000285	0.0488	1.31158
