## Supplemental Table 4 for "A CXCL12 morphogen gradient uncovers lung endothelial heterogeneity and promotes distal vascular growth"

### Sheet: Epithelium
Genes	p_val	avg_logFC	pct.1	pct.2	p_val_adj
Sftpa1	2.29336e-05	0.591618	0.372	0.323	0.439477
Tinag	3.87383e-38	0.577554	0.624	0.312	7.42342e-34
Pla2g1b	8.86559e-19	0.516053	0.525	0.383	1.69891e-14
App	1.49813e-42	0.510117	0.868	0.876	2.87086e-38
Cldn18	4.01224e-15	0.477942	0.76	0.617	7.68865e-11
Lama3	2.04365e-22	0.449557	0.449	0.201	3.91625e-18
Ndnf	1.70182e-08	0.438233	0.476	0.316	0.000326119
Cd164l2	9.39212e-36	0.429298	0.613	0.284	1.79981e-31
Akap5	1.95955e-06	0.424861	0.394	0.272	0.0375508
Rpl26	7.71876e-44	0.423476	0.97	0.986	1.47915e-39
Nkx2-1	8.72221e-38	0.42096	0.961	0.953	1.67144e-33
Lmo7	8.51863e-10	0.396821	0.707	0.635	1.63243e-05
Fabp5	3.52462e-07	0.392492	0.491	0.507	0.00675422
Sftpc	2.17264e-06	0.386151	0.439	0.402	0.0416343
Lama5	5.20342e-19	0.385367	0.582	0.4	9.97132e-15
Malat1	6.59679e-19	0.381601	0.972	0.994	1.26414e-14
Pde7a	3.60647e-16	0.380897	0.692	0.576	6.91108e-12
Cdh16	4.6711e-24	0.377488	0.418	0.162	8.95123e-20
Irx3	2.16658e-26	0.375119	0.75	0.515	4.15182e-22
Dram1	1.03931e-07	0.37161	0.558	0.45	0.00199162
Fxyd3	1.36304e-14	0.364395	0.613	0.422	2.612e-10
Slc15a2	3.72127e-36	0.363301	0.473	0.134	7.13108e-32
Vsig2	2.43791e-20	0.36147	0.671	0.479	4.67177e-16
Lgi3	1.36889e-12	0.357214	0.497	0.394	2.6232e-08
Lpcat1	2.37816e-10	0.355577	0.708	0.568	4.55727e-06
Ociad2	5.84987e-28	0.354766	0.503	0.229	1.12101e-23
Rps28	2.34557e-30	0.350743	0.932	0.943	4.49481e-26
Smim6	1.33787e-24	0.346503	0.683	0.408	2.56376e-20
Egfl6	6.32972e-10	0.342595	0.601	0.462	1.21296e-05
Irx5	3.12619e-24	0.340001	0.747	0.568	5.99072e-20
Sftpb	1.87753e-14	0.339769	0.528	0.596	3.5979e-10
Rps29	8.10603e-30	0.336725	0.943	0.97	1.55336e-25
Ppp1r14c	2.72299e-14	0.334442	0.842	0.769	5.21806e-10
Klf5	3.33947e-18	0.333083	0.769	0.598	6.39942e-14
Pdzk1ip1	1.63501e-19	0.332188	0.464	0.235	3.13317e-15
Bex4	1.36518e-08	0.331747	0.765	0.667	0.00026161
Rps27	3.16945e-25	0.326485	0.951	0.994	6.07362e-21
Foxp2	2.78324e-10	0.322167	0.533	0.391	5.33353e-06
Mecom	3.55774e-25	0.322105	0.908	0.892	6.81769e-21
Gnas	1.22914e-07	0.316167	0.99	1	0.0023554
Atp8a1	5.36111e-19	0.315771	0.79	0.775	1.02735e-14
Gm19990	1.31755e-16	0.312302	0.455	0.26	2.52482e-12
Mal	4.75478e-12	0.312044	0.682	0.546	9.11158e-08
Fgfr2	9.94756e-09	0.308587	0.539	0.448	0.000190625
Hsp90aa1	1.23548e-16	0.306695	0.528	0.755	2.36756e-12
Scd2	1.41791e-13	0.304244	0.844	0.858	2.71715e-09
Tmem213	7.87279e-11	0.304081	0.854	0.838	1.50866e-06
Abca3	3.61514e-12	0.303832	0.597	0.611	6.92769e-08
Ank3	2.40287e-16	0.302093	0.65	0.489	4.60462e-12
Crlf1	1.39449e-14	0.301767	0.768	0.682	2.67227e-10
Lamb3	1.53543e-18	0.300609	0.438	0.199	2.94234e-14
Myh14	1.37354e-09	0.299991	0.561	0.444	2.63212e-05
Mbip	5.67505e-18	0.295118	0.844	0.771	1.08751e-13
Myh7	9.44683e-18	0.294143	0.324	0.114	1.8103e-13
Foxp1	2.88896e-17	0.2936	0.771	0.726	5.53611e-13
Fbn2	1.90899e-07	0.290481	0.382	0.268	0.00365821
Naxd	5.27437e-19	0.289369	0.957	0.953	1.01073e-14
Plac1	7.16648e-10	0.288473	0.124	0.026	1.37331e-05
Wdfy1	6.74681e-23	0.286725	0.499	0.245	1.29289e-18
mt-Atp8	1.99354e-19	0.284128	0.814	0.763	3.82022e-15
Errfi1	3.8247e-11	0.283229	0.507	0.475	7.32928e-07
Nedd4l	7.7952e-16	0.279593	0.69	0.613	1.49379e-11
Fgfbp1	6.20039e-12	0.27663	0.662	0.548	1.18818e-07
H19	0.00629677	0.275256	0.138	0.148	1
Col4a4	6.65844e-06	0.274383	0.323	0.217	0.127596
Tspan8	2.5506e-06	0.273519	0.634	0.529	0.0488772
Tspan15	3.07515e-08	0.269815	0.567	0.513	0.000589292
Retnla	1.22726e-06	0.269004	0.323	0.355	0.023518
Sfta2	1.645e-17	0.266464	0.943	0.963	3.15231e-13
Erbb3	1.25553e-19	0.265291	0.393	0.154	2.40598e-15
Epcam	4.39712e-17	0.262051	0.969	0.97	8.42621e-13
Ager	1.91552e-06	0.261569	0.628	0.637	0.0367071
Nexmif	2.14431e-14	0.26137	0.376	0.187	4.10914e-10
Prss8	1.83924e-19	0.260933	0.754	0.661	3.52454e-15
Lamp3	0.000102016	0.26045	0.369	0.306	1
Cadm1	4.88524e-14	0.260105	0.653	0.462	9.36158e-10
Hipk2	1.64974e-09	0.253324	0.387	0.239	3.1614e-05
Nsa2	1.07223e-16	0.251138	0.86	0.872	2.05471e-12
Tmem37	5.4189e-09	-0.252668	0.064	0.174	0.000103842
Anxa5	7.59161e-26	-0.253237	0.054	0.278	1.45478e-21
Nisch	1.77281e-37	-0.254358	0.094	0.394	3.39724e-33
Mpc2	4.83732e-33	-0.254378	0.417	0.767	9.26975e-29
Pitpna	8.82761e-29	-0.255105	0.092	0.355	1.69163e-24
Rps15	1.69738e-25	-0.256028	0.789	0.968	3.25269e-21
Ywhaq	4.75694e-26	-0.256319	0.347	0.661	9.11573e-22
Ctsl	6.02492e-29	-0.257286	0.122	0.391	1.15456e-24
Rac1	1.41208e-29	-0.25776	0.216	0.531	2.70597e-25
Rnaset2a	5.34921e-25	-0.25885	0.408	0.716	1.02507e-20
Msrb1	5.53652e-50	-0.259625	0.001	0.247	1.06096e-45
Cox4i1	2.80055e-31	-0.260721	0.869	0.994	5.3667e-27
Arpc2	4.79628e-17	-0.261603	0.472	0.72	9.1911e-13
Chia1	0.00413469	-0.262894	0.254	0.329	1
Gabarap	1.0647e-29	-0.262963	0.72	0.955	2.04029e-25
Igfbp5	0.00165812	-0.263723	0.226	0.318	1
Gapdh	1.86124e-21	-0.265075	0.933	0.992	3.56669e-17
Nfib	1.25484e-30	-0.267626	0.106	0.371	2.40465e-26
Tpm3	8.49413e-21	-0.268996	0.478	0.748	1.62773e-16
H2-K1	1.50138e-31	-0.269278	0.155	0.467	2.8771e-27
Snrnp70	1.69715e-35	-0.270776	0.246	0.596	3.25225e-31
Col4a2	1.02548e-20	-0.271441	0.039	0.211	1.96514e-16
Minos1	5.54624e-31	-0.272942	0.624	0.911	1.06283e-26
Stmn1	1.27321e-19	-0.273551	0.06	0.239	2.43985e-15
Adh5	1.06104e-26	-0.274618	0.226	0.535	2.03327e-22
Ddx3x	1.37656e-47	-0.275596	0.012	0.284	2.6379e-43
Atp5h	1.19403e-29	-0.27565	0.774	0.966	2.28812e-25
Capns1	4.92088e-37	-0.278645	0.085	0.394	9.42988e-33
8430408G22Rik	5.83387e-09	-0.280704	0.164	0.316	0.000111794
Prkar1a	2.52095e-28	-0.281081	0.205	0.515	4.83089e-24
Capza2	1.18928e-29	-0.281544	0.173	0.487	2.27903e-25
AY036118	9.14937e-17	-0.281923	0.121	0.32	1.75329e-12
Crip1	6.63129e-42	-0.282023	0.152	0.483	1.27075e-37
Scand1	2.34723e-36	-0.282253	0.318	0.682	4.498e-32
Nnat	3.09153e-14	-0.284124	0.04	0.178	5.92429e-10
Pfn1	5.35977e-31	-0.287253	0.789	0.982	1.02709e-26
mt-Atp6	1.12721e-36	-0.28788	0.824	0.998	2.16006e-32
mt-Nd1	1.48623e-29	-0.289373	0.786	0.98	2.84806e-25
Ubc	1.37689e-31	-0.289666	0.487	0.819	2.63853e-27
mt-Nd3	1.31424e-37	-0.291178	0.588	0.915	2.51848e-33
Hnrnph1	3.15119e-47	-0.292483	0.03	0.333	6.03862e-43
H2afz	1.56005e-76	-0.297866	0.269	0.773	2.98953e-72
Serp1	5.22662e-29	-0.300734	0.119	0.408	1.00158e-24
Gm47283	2.06022e-39	-0.300873	0.007	0.233	3.948e-35
Cox8a	4.96707e-31	-0.301362	0.863	0.992	9.5184e-27
Clta	3.15691e-37	-0.30344	0.507	0.86	6.04958e-33
Mt1	1.27506e-56	-0.304789	0.277	0.722	2.4434e-52
Krt15	2.03457e-05	-0.305817	0.174	0.286	0.389884
Mtch1	6.04929e-28	-0.305991	0.479	0.795	1.15923e-23
Ppp1r14b	8.12663e-32	-0.307382	0.15	0.467	1.55731e-27
Nfkbia	1.03336e-23	-0.308523	0.115	0.367	1.98023e-19
Ctsb	1.04284e-37	-0.30878	0.28	0.655	1.99839e-33
Cdc42	8.29571e-37	-0.309749	0.485	0.842	1.58971e-32
Map1lc3a	5.90782e-27	-0.309749	0.182	0.477	1.13212e-22
Nme1	1.23665e-24	-0.314411	0.192	0.477	2.36979e-20
Ier2	1.14643e-26	-0.317311	0.24	0.535	2.1969e-22
Snx3	7.30846e-47	-0.324332	0.193	0.596	1.40052e-42
Rbm3	2.99609e-32	-0.32593	0.433	0.779	5.74141e-28
AU040972	1.15371e-05	-0.328204	0.067	0.144	0.221086
Elob	6.30107e-39	-0.328858	0.58	0.913	1.20747e-34
Clic1	1.10985e-31	-0.330274	0.356	0.704	2.1268e-27
Hint1	1.38557e-47	-0.332027	0.625	0.961	2.65516e-43
Cavin2	4.90844e-19	-0.333847	0.08	0.28	9.40604e-15
Selenow	5.75972e-40	-0.336086	0.406	0.791	1.10373e-35
Uqcr10	1.13597e-31	-0.336507	0.626	0.909	2.17685e-27
Gm8797	3.43708e-44	-0.338737	0.049	0.367	6.58647e-40
mt-Cytb	1.10907e-44	-0.338834	0.653	0.968	2.1253e-40
Mrps24	9.73759e-43	-0.342068	0.171	0.558	1.86601e-38
Gsn	4.95419e-31	-0.34565	0.009	0.162	9.49372e-27
Atp6v0b	9.40868e-42	-0.347805	0.314	0.714	1.80299e-37
Eif5a	2.39662e-39	-0.348485	0.595	0.917	4.59264e-35
mt-Nd2	2.20306e-36	-0.350681	0.722	0.97	4.22173e-32
Hp	2.17032e-15	-0.351074	0.29	0.511	4.15899e-11
Socs2	1.80864e-26	-0.362232	0.083	0.335	3.46589e-22
Sat1	2.7209e-44	-0.366134	0.106	0.454	5.21406e-40
Aprt	3.81994e-44	-0.367243	0.109	0.467	7.32015e-40
Ddx5	3.41327e-46	-0.37138	0.432	0.838	6.54086e-42
Tubb5	1.94062e-19	-0.37308	0.001	0.108	3.7188e-15
Taldo1	4.98115e-45	-0.375054	0.268	0.684	9.54537e-41
Arpc1b	4.72899e-60	-0.375581	0.001	0.296	9.06216e-56
Rgcc	3.3093e-07	-0.377747	0.284	0.438	0.00634161
Aldoa	9.94656e-38	-0.382922	0.589	0.911	1.90606e-33
1810058I24Rik	3.10963e-55	-0.385012	0.073	0.467	5.95899e-51
Egr1	2.776e-28	-0.389111	0.006	0.17	5.31965e-24
Actb	5.81374e-45	-0.393457	0.661	0.972	1.11409e-40
Myl6	1.61657e-83	-0.395448	0.405	0.917	3.09784e-79
Nenf	1.23611e-66	-0.397547	0.049	0.454	2.36875e-62
Cox5a	1.2143e-45	-0.397635	0.528	0.897	2.32696e-41
Ppp1ca	2.46577e-47	-0.400806	0.305	0.732	4.72515e-43
Fkbp1a	1.26943e-58	-0.401656	0.119	0.535	2.43261e-54
Arhgdia	3.1591e-52	-0.403026	0.055	0.414	6.05378e-48
Zfp36	1.39896e-36	-0.404521	0.079	0.375	2.68083e-32
Prdx6	1.02445e-23	-0.408755	0.54	0.809	1.96316e-19
Mcl1	7.95747e-51	-0.414684	0.037	0.371	1.52489e-46
Ctsd	5.61449e-58	-0.422661	0.012	0.335	1.07591e-53
mt-Co3	1.78642e-53	-0.423226	0.781	1	3.42331e-49
Rsrp1	5.267e-50	-0.426636	0.205	0.633	1.00932e-45
Tsc22d1	6.28399e-39	-0.436946	0.143	0.493	1.2042e-34
Ier3	2.81809e-33	-0.442355	0.068	0.345	5.40031e-29
Serf2	3.05538e-55	-0.443336	0.635	0.968	5.85502e-51
Zfp36l1	2.15527e-52	-0.448547	0.112	0.507	4.13014e-48
Pkm	2.47082e-47	-0.450017	0.31	0.736	4.73483e-43
Fth1	2.05068e-51	-0.455442	0.833	0.994	3.92971e-47
Lgals3	2.64582e-21	-0.459208	0.051	0.243	5.07019e-17
Gpx1	2.26263e-52	-0.463159	0.326	0.773	4.33587e-48
Scgb1a1	8.71776e-05	-0.46788	0.165	0.27	1
Txnip	1.4499e-49	-0.484055	0.061	0.412	2.77844e-45
Gnai2	6.32006e-56	-0.48629	0.022	0.357	1.21111e-51
Socs3	1.19384e-44	-0.510164	0.015	0.282	2.28775e-40
Sh3bgrl3	1.77826e-75	-0.534657	0.107	0.611	3.40767e-71
Ftl1	2.31138e-47	-0.555808	0.664	0.951	4.42931e-43
H2-D1	3.08208e-67	-0.557419	0.062	0.495	5.90619e-63
Tmem176a	2.19893e-95	-0.597802	0.003	0.45	4.2138e-91
Junb	1.37443e-34	-0.625883	0.129	0.452	2.63382e-30
Tmem176b	5.75396e-98	-0.67849	0.08	0.645	1.10263e-93
Fos	2.72606e-33	-0.68456	0.15	0.477	5.22395e-29
Cyba	3.87821e-98	-0.690248	0.045	0.582	7.43181e-94
Cebpb	9.50652e-92	-0.747043	0.152	0.73	1.82173e-87
Aldh2	3.14614e-113	-0.7553	0.141	0.783	6.02894e-109
Lyz1	0.00904655	-0.853495	0.095	0.148	1
Tmsb10	6.29788e-64	-0.867205	0.122	0.584	1.20686e-59
Cfl1	2.67934e-139	-0.895175	0.058	0.736	5.13443e-135
Cst3	9.40856e-183	-0.996187	0.001	0.722	1.80296e-178
S100a6	1.19402e-54	-1.26949	0.122	0.542	2.2881e-50
Xist	7.94694e-162	-1.87008	0	0.653	1.52287e-157

### Sheet: Endothelium
Genes	p_val	avg_logFC	pct.1	pct.2	p_val_adj
Cd200	1.10539e-221	0.743153	0.826	0.575	2.11826e-217
Fabp4	2.26196e-13	0.638194	0.203	0.149	4.33459e-09
Itga6	5.33567e-93	0.440224	0.824	0.684	1.02247e-88
Aplnr	1.27117e-59	0.425487	0.531	0.356	2.43593e-55
Pcdh17	4.27264e-49	0.425192	0.844	0.795	8.18766e-45
Rpl26	8.93585e-120	0.408476	0.983	0.992	1.71238e-115
Bst2	2.45579e-81	0.396495	0.871	0.822	4.70602e-77
Plvap	1.6863e-54	0.391739	0.831	0.777	3.23145e-50
mt-Nd4l	1.05402e-101	0.378278	0.905	0.892	2.01982e-97
Rps29	1.21527e-184	0.366936	0.999	1	2.32882e-180
Ly6c1	3.88345e-32	0.353601	0.728	0.701	7.44186e-28
Tpm3-rs7	2.98362e-94	0.345734	0.647	0.457	5.71751e-90
Fabp5	1.99112e-20	0.340446	0.316	0.335	3.81559e-16
Trp53i11	4.0822e-37	0.334896	0.657	0.54	7.82272e-33
Gpr182	3.41647e-52	0.334666	0.377	0.205	6.54698e-48
Igfbp7	7.61784e-24	0.333714	0.583	0.64	1.45981e-19
Ifitm3	8.44136e-54	0.325866	0.921	0.953	1.61762e-49
Mest	4.57138e-43	0.32531	0.876	0.851	8.76013e-39
Lyve1	1.64754e-22	0.323861	0.629	0.512	3.15718e-18
Cd36	1.87799e-31	0.321301	0.762	0.697	3.59879e-27
Scarb1	1.11761e-42	0.317061	0.636	0.517	2.14168e-38
Kdr	8.02885e-42	0.309897	0.893	0.857	1.53857e-37
Cyp4b1	2.00127e-38	0.309729	0.49	0.383	3.83504e-34
Fam167b	4.83478e-41	0.309518	0.425	0.301	9.26489e-37
Ly6a	2.33276e-20	0.307255	0.461	0.384	4.47026e-16
Sptbn1	6.32738e-52	0.30204	0.969	0.965	1.21252e-47
Nid2	1.12601e-38	0.298866	0.51	0.404	2.15777e-34
mt-Atp8	2.22965e-68	0.29816	0.81	0.774	4.27269e-64
Ctla2a	1.13421e-22	0.297949	0.811	0.755	2.17349e-18
Col4a1	8.61557e-33	0.295592	0.859	0.871	1.651e-28
Timp3	6.79458e-40	0.294685	0.727	0.715	1.30205e-35
Raph1	3.57417e-39	0.289507	0.713	0.666	6.84918e-35
Gngt2	1.55991e-44	0.288959	0.555	0.462	2.98925e-40
Sparc	5.08879e-40	0.284792	0.979	0.988	9.75165e-36
Thrsp	3.2681e-31	0.282138	0.156	0.066	6.26267e-27
Emcn	1.0615e-30	0.278168	0.895	0.881	2.03416e-26
Gnas	3.46172e-20	0.273022	0.976	0.996	6.63369e-16
Plxnd1	1.13256e-39	0.269868	0.758	0.702	2.17032e-35
Ccnd1	7.72669e-17	0.268031	0.712	0.629	1.48067e-12
Ahr	9.50346e-36	0.267509	0.771	0.71	1.82115e-31
Btbd3	5.02733e-30	0.26722	0.843	0.81	9.63387e-26
mt-Nd4	9.99939e-32	0.265547	0.995	0.998	1.91618e-27
Snrk	2.45755e-42	0.256554	0.907	0.893	4.7094e-38
Ets2	3.0324e-30	0.254518	0.713	0.641	5.81098e-26
Nup210	3.1644e-47	0.250025	0.341	0.188	6.06395e-43
Scand1	3.93502e-76	-0.250441	0.51	0.781	7.54068e-72
Maged2	7.48088e-68	-0.2517	0.086	0.29	1.43356e-63
Rab24	8.18143e-104	-0.252606	0.06	0.319	1.56781e-99
Amd1	6.0899e-24	-0.255021	0.232	0.37	1.16701e-19
Vamp8	7.42505e-80	-0.257377	0.303	0.594	1.42286e-75
Elof1	1.27299e-97	-0.258918	0.099	0.372	2.43943e-93
Mrpl14	3.20148e-101	-0.259381	0.199	0.511	6.135e-97
Pgk1	1.0099e-60	-0.259927	0.412	0.665	1.93528e-56
Ankrd37	7.93256e-39	-0.260121	0.579	0.759	1.52012e-34
Fstl1	5.25796e-66	-0.262736	0.308	0.569	1.00758e-61
Ifitm2	4.1712e-87	-0.263321	0.8	0.968	7.99327e-83
Cd63	6.58389e-47	-0.26523	0.047	0.191	1.26167e-42
1810058I24Rik	7.12725e-78	-0.267567	0.292	0.58	1.36579e-73
Gm47283	4.20396e-111	-0.26798	0	0.178	8.05605e-107
Lmna	9.49606e-79	-0.269839	0.04	0.239	1.81973e-74
Rps14	5.13485e-119	-0.273066	0.96	0.999	9.83991e-115
Lamtor4	2.68539e-98	-0.273222	0.134	0.425	5.146e-94
Ergic3	3.75474e-85	-0.276076	0.262	0.561	7.19521e-81
Atp6v1g1	3.18618e-82	-0.277709	0.543	0.814	6.10568e-78
Tecr	3.83428e-90	-0.277732	0.268	0.576	7.34763e-86
Csrp1	3.78638e-84	-0.280228	0.387	0.686	7.25584e-80
Mfap2	4.932e-68	-0.280391	0.026	0.191	9.45118e-64
Rnh1	8.08453e-128	-0.284664	0.044	0.325	1.54924e-123
Slc38a2	1.01742e-64	-0.284975	0.432	0.693	1.94969e-60
Acaa2	4.09294e-131	-0.28665	0.022	0.283	7.8433e-127
Bnip3	4.35845e-104	-0.287098	0.033	0.266	8.35209e-100
Tuba1a	2.62438e-72	-0.288572	0.552	0.81	5.0291e-68
Ppp1r15a	1.63611e-68	-0.288803	0.221	0.476	3.13528e-64
Cox4i1	2.90434e-107	-0.289194	0.802	0.973	5.56559e-103
Rpl10a	1.31315e-119	-0.290867	0.923	0.995	2.51639e-115
Map1lc3a	6.9776e-79	-0.291634	0.462	0.746	1.33712e-74
Ndufa7	2.72861e-98	-0.293777	0.494	0.801	5.22883e-94
Ubc	1.62019e-97	-0.294868	0.646	0.904	3.10477e-93
Ctsl	4.19912e-104	-0.295486	0.247	0.568	8.04678e-100
Adh5	8.41548e-110	-0.297235	0.251	0.59	1.61266e-105
Btg2	1.59541e-87	-0.29951	0.272	0.569	3.05728e-83
mt-Co1	2.20367e-150	-0.300554	0.898	0.997	4.2229e-146
Pebp1	5.82389e-94	-0.301228	0.497	0.797	1.11603e-89
Cd9	4.2498e-103	-0.302681	0.219	0.521	8.1439e-99
Stmn2	9.37421e-59	-0.304324	0.202	0.424	1.79638e-54
Tmem176a	8.77832e-125	-0.304973	0.402	0.757	1.68219e-120
Atp5e	5.55156e-110	-0.305897	0.668	0.925	1.06385e-105
Emp3	1.22669e-93	-0.30697	0.135	0.406	2.35071e-89
Echs1	1.58297e-117	-0.307462	0.138	0.464	3.03344e-113
Mcl1	8.18404e-88	-0.307607	0.274	0.579	1.56831e-83
Egr1	2.44569e-67	-0.312675	0.007	0.139	4.68667e-63
Sept4	1.63391e-70	-0.315257	0.312	0.587	3.13107e-66
Cnn2	2.17923e-143	-0.316228	0.004	0.245	4.17605e-139
Tm4sf1	1.40973e-23	-0.317013	0.548	0.683	2.70146e-19
Prdx5	2.10392e-156	-0.317982	0.002	0.254	4.03174e-152
Pfdn5	7.13242e-115	-0.319378	0.651	0.919	1.36679e-110
Myl6	7.816e-121	-0.320189	0.814	0.983	1.49778e-116
Minos1	1.01445e-106	-0.329738	0.354	0.692	1.94399e-102
Hebp1	3.5626e-173	-0.329747	0.001	0.276	6.82701e-169
Flna	1.59213e-125	-0.329754	0.03	0.295	3.051e-121
Ldha	2.03977e-88	-0.333878	0.491	0.782	3.90881e-84
Glul	7.92686e-111	-0.33701	0.076	0.36	1.51902e-106
Prdx6	7.75307e-121	-0.337198	0.183	0.528	1.48572e-116
Nrep	1.75018e-127	-0.33731	0.235	0.594	3.35387e-123
Aldoa	6.80347e-90	-0.338622	0.637	0.883	1.30375e-85
Rgs2	1.01487e-64	-0.341117	0.007	0.135	1.94479e-60
Cd24a	5.44208e-116	-0.342218	0.031	0.278	1.04287e-111
Smad7	4.50368e-56	-0.345626	0.229	0.461	8.63041e-52
Rps27rt	6.38517e-154	-0.345794	0.058	0.393	1.22359e-149
Peg3	8.33591e-92	-0.350049	0.004	0.17	1.59741e-87
Gm8797	6.52276e-113	-0.351478	0.174	0.506	1.24996e-108
Ctsb	1.43735e-179	-0.351954	0.012	0.322	2.75439e-175
Snrnp70	6.32509e-134	-0.356298	0.182	0.547	1.21208e-129
Jund	1.5654e-142	-0.360906	0.456	0.826	2.99977e-138
Gm13889	3.06359e-96	-0.364959	0.005	0.178	5.87075e-92
Mpc2	1.01932e-146	-0.365387	0.103	0.459	1.95332e-142
Ier5	4.0556e-157	-0.374755	0.032	0.343	7.77174e-153
Ctsd	3.71267e-160	-0.377886	0.055	0.371	7.11459e-156
Gabarap	6.76919e-140	-0.378426	0.532	0.873	1.29718e-135
Ptov1	7.50035e-124	-0.379951	0.313	0.678	1.43729e-119
Nenf	2.25237e-174	-0.380184	0.028	0.362	4.31622e-170
Scp2	7.2903e-139	-0.386099	0.225	0.607	1.39704e-134
Gja4	7.55193e-45	-0.387335	0.338	0.557	1.44718e-40
Ypel3	3.87855e-126	-0.391253	0.163	0.512	7.43246e-122
Tsc22d1	6.39032e-160	-0.395945	0.408	0.806	1.22458e-155
Gpx1	5.30988e-222	-0.396956	0.002	0.338	1.01753e-217
Gpx4	9.90217e-138	-0.403267	0.5	0.847	1.89755e-133
Macf1	9.54875e-211	-0.405129	0.066	0.463	1.82983e-206
Atp6v0b	2.48424e-152	-0.405924	0.247	0.65	4.76055e-148
Zfp36	4.21246e-133	-0.406891	0.01	0.253	8.07233e-129
Mgp	6.00455e-84	-0.41082	0.244	0.092	1.15065e-79
mt-Co3	1.17674e-222	-0.420348	0.902	1	2.25498e-218
Mif	1.06101e-144	-0.420614	0.139	0.508	2.03322e-140
Zfp36l1	1.86744e-164	-0.443906	0.035	0.356	3.57858e-160
Dbi	1.42706e-171	-0.444223	0.177	0.595	2.73468e-167
Rps15	4.88616e-184	-0.44451	0.636	0.951	9.36335e-180
AY036118	2.14586e-82	-0.446043	0.502	0.782	4.11211e-78
Oaz1	3.16458e-193	-0.45607	0.664	0.964	6.06428e-189
Bri3	1.80363e-170	-0.457598	0.344	0.761	3.4563e-166
Dusp1	1.20905e-116	-0.464048	0.193	0.534	2.31691e-112
S100a11	3.87807e-173	-0.466156	0.038	0.371	7.43155e-169
Cdkn1c	2.97517e-73	-0.490683	0.161	0.415	5.70132e-69
Socs3	1.40192e-164	-0.492858	0.002	0.27	2.68649e-160
Fos	6.4924e-28	-0.496668	0.08	0.157	1.24414e-23
Sat1	4.75124e-155	-0.508139	0.118	0.489	9.1048e-151
H2afj	1.98367e-297	-0.56178	0.017	0.485	3.80131e-293
Aprt	2.33078e-285	-0.609025	0.051	0.544	4.46648e-281
Tmsb4x	2.88287e-251	-0.609708	0.762	0.991	5.52445e-247
Aldh2	4.61278e-181	-0.61616	0.066	0.445	8.83947e-177
Ier2	7.32619e-207	-0.633011	0.339	0.799	1.40392e-202
Ier3	1.57884e-153	-0.645467	0.23	0.632	3.02553e-149
Crip1	7.82879e-201	-0.648265	0.15	0.596	1.50023e-196
Rsrp1	2.05858e-270	-0.654357	0.05	0.528	3.94486e-266
Cyba	0	-0.72764	0.001	0.549	0
Npc2	0	-0.830111	0.015	0.65	0
Bsg	0	-0.835706	0.13	0.832	0
Cebpd	8.81546e-278	-0.837808	0.06	0.554	1.68931e-273
Cst3	0	-0.878617	0.039	0.751	0
Ftl1	0	-1.16097	0.462	0.984	0
Junb	6.32586e-295	-1.25172	0.064	0.567	1.21222e-290
Xist	0	-1.6961	0	0.439	2.28088e-305
Cxcl12	1.12473e-185	-1.73745	0.024	0.335	2.15533e-181
Fth1	0	-1.90856	0.203	0.954	0

### Sheet: Mesenchyme
Genes	p_val	avg_logFC	pct.1	pct.2	p_val_adj
Igfbp3	1.43839e-110	0.734037	0.3	0.178	2.75638e-106
Enpp2	2.01743e-98	0.531346	0.504	0.421	3.86601e-94
Txnip	3.5503e-133	0.52275	0.591	0.572	6.80344e-129
Fn1	6.9082e-167	0.436527	0.391	0.491	1.32382e-162
Rgs2	1.79952e-81	0.405641	0.614	0.616	3.44841e-77
Cwc22	2.18732e-125	0.398239	0.676	0.615	4.19157e-121
Pdgfra	5.97143e-161	0.388299	0.627	0.703	1.1443e-156
Rpl26	4.87916e-168	0.363819	0.997	0.995	9.34994e-164
Gpx3	9.54417e-54	0.36146	0.549	0.481	1.82895e-49
Agt	1.28693e-67	0.351625	0.5	0.445	2.46614e-63
Lcorl	2.80932e-55	0.338863	0.478	0.416	5.3835e-51
Fmo2	7.40489e-85	0.33684	0.836	0.784	1.419e-80
Slc36a2	2.05296e-53	0.333354	0.3	0.224	3.93408e-49
Atp2b1	1.80231e-109	0.33204	0.823	0.843	3.45376e-105
Apoe	4.60559e-74	0.331312	0.477	0.534	8.8257e-70
Ednrb	2.50351e-37	0.319991	0.514	0.448	4.79748e-33
Gyg	3.34267e-82	0.319579	0.365	0.389	6.40555e-78
Mgp	2.81477e-126	0.299344	0.935	0.963	5.39395e-122
Col25a1	2.60201e-60	0.294944	0.259	0.189	4.98624e-56
Hhip	2.39547e-18	0.289878	0.576	0.502	4.59043e-14
Mmp2	2.63922e-147	0.287994	0.62	0.706	5.05755e-143
Etv1	1.2315e-59	0.277002	0.56	0.48	2.35993e-55
Slit2	1.76714e-48	0.272538	0.45	0.401	3.38637e-44
Abi3bp	1.45883e-56	0.270917	0.568	0.466	2.79556e-52
Btg1	2.42361e-83	0.266445	0.814	0.824	4.64437e-79
Palld	1.24039e-54	0.265363	0.816	0.767	2.37696e-50
H3f3b	1.59084e-48	0.261085	0.991	0.997	3.04853e-44
Macf1	1.82889e-186	0.260376	0.404	0.55	3.50471e-182
Limch1	1.19717e-68	0.25305	0.402	0.439	2.29415e-64
Myl12b	4.47054e-145	-0.250811	0.42	0.691	8.56689e-141
Cox4i1	7.22433e-174	-0.252472	0.827	0.971	1.3844e-169
Myl12a	1.73621e-126	-0.253517	0.624	0.84	3.32709e-122
Ier3	6.78627e-58	-0.253759	0.191	0.344	1.30045e-53
Ostf1	9.43985e-154	-0.253951	0.145	0.393	1.80896e-149
Sat1	3.56084e-156	-0.256256	0.084	0.3	6.82364e-152
Tubb5	6.77962e-179	-0.258733	0.441	0.737	1.29918e-174
Tpi1	1.41977e-182	-0.25924	0.318	0.618	2.7207e-178
Srsf6	1.15954e-176	-0.259837	0.115	0.37	2.22203e-172
mt-Co1	2.45354e-268	-0.260587	0.948	0.999	4.70172e-264
Mcl1	2.53994e-170	-0.260639	0.252	0.533	4.86729e-166
Nr4a1	6.94877e-97	-0.260656	0.084	0.248	1.33159e-92
Gnb1	7.45233e-164	-0.260663	0.207	0.481	1.42809e-159
Sec61g	5.05595e-147	-0.261152	0.705	0.908	9.68872e-143
Fau	4.74638e-230	-0.261817	0.982	0.999	9.09549e-226
Rpl22l1	7.27755e-152	-0.262308	0.739	0.929	1.3946e-147
Serp1	3.48372e-257	-0.263377	0.02	0.257	6.67585e-253
Fis1	3.05608e-160	-0.263743	0.335	0.622	5.85637e-156
Tpm3	1.16352e-153	-0.26505	0.212	0.479	2.22964e-149
Clic1	3.47886e-170	-0.265543	0.383	0.675	6.66654e-166
Snrnp70	2.25737e-151	-0.266044	0.309	0.586	4.3258e-147
Atp5h	5.92883e-181	-0.268487	0.687	0.914	1.13614e-176
Ubl5	4.95297e-156	-0.270787	0.428	0.707	9.49138e-152
Aes	1.08082e-168	-0.271314	0.521	0.798	2.07117e-164
Gng11	2.677e-94	-0.27146	0.37	0.588	5.12994e-90
Hnrnpa3	7.30637e-149	-0.272703	0.389	0.665	1.40012e-144
Prdx5	2.51292e-186	-0.273687	0.515	0.805	4.81551e-182
Rcn3	1.59827e-90	-0.276249	0.552	0.735	3.06276e-86
Kdelr2	2.55556e-158	-0.276385	0.231	0.506	4.89722e-154
Thbs1	3.22433e-139	-0.277694	0.244	0.5	6.17878e-135
Fbn2	1.46774e-57	-0.278287	0.317	0.475	2.81263e-53
Mest	5.23836e-106	-0.279458	0.043	0.184	1.00383e-101
Arpc2	3.40337e-182	-0.281704	0.357	0.663	6.52187e-178
Ogn	2.00171e-33	-0.282426	0.397	0.489	3.83587e-29
Fkbp1a	2.10388e-175	-0.284447	0.36	0.659	4.03166e-171
Igfbp7	1.3609e-33	-0.285462	0.409	0.531	2.60789e-29
Atp5g1	8.28302e-197	-0.285687	0.33	0.647	1.58727e-192
Tuba1b	1.3525e-191	-0.289843	0.232	0.534	2.59179e-187
Pgls	1.69843e-210	-0.290433	0.271	0.595	3.2547e-206
Tgfbi	6.38198e-117	-0.290594	0.494	0.443	1.22298e-112
Lsp1	8.58919e-87	-0.291486	0.322	0.531	1.64595e-82
Aspn	1.52549e-70	-0.292725	0.153	0.314	2.9233e-66
Gnb2	5.19087e-213	-0.295288	0.535	0.838	9.94726e-209
H2afj	2.87061e-182	-0.296693	0.38	0.684	5.50095e-178
Atox1	4.60098e-187	-0.29795	0.299	0.608	8.81686e-183
Mtch1	2.67401e-144	-0.298141	0.663	0.875	5.12421e-140
Lamtor4	3.5892e-245	-0.298192	0.129	0.446	6.87799e-241
Rrbp1	9.37008e-140	-0.299208	0.537	0.786	1.79559e-135
Anxa5	2.61095e-143	-0.305775	0.484	0.742	5.00336e-139
Lox	1.29082e-94	-0.308936	0.553	0.761	2.47359e-90
Igf1	1.3557e-34	-0.309409	0.434	0.538	2.59793e-30
Aprt	4.2619e-238	-0.309474	0.154	0.473	8.16708e-234
mt-Co2	1.41147e-231	-0.310195	0.987	0.997	2.7048e-227
Fth1	5.12502e-293	-0.311215	0.82	0.993	9.82107e-289
Grn	6.86532e-269	-0.31234	0.066	0.363	1.3156e-264
Ctsb	2.78575e-216	-0.312754	0.237	0.56	5.33833e-212
Gm13305	5.17488e-300	-0.313021	0.005	0.238	9.91662e-296
Vim	1.18787e-150	-0.31648	0.612	0.853	2.27632e-146
Ssr4	2.68902e-207	-0.324352	0.37	0.694	5.15297e-203
Klf4	1.50425e-135	-0.324688	0.049	0.227	2.88259e-131
Serpine2	2.09704e-85	-0.324791	0.56	0.727	4.01857e-81
Calr	2.71648e-172	-0.326272	0.502	0.783	5.20558e-168
Eif5a	1.66155e-216	-0.32685	0.517	0.825	3.18404e-212
Nnat	2.66049e-35	-0.328549	0.319	0.401	5.09829e-31
Arhgdia	5.07495e-217	-0.329372	0.184	0.499	9.72513e-213
mt-Cytb	6.4359e-177	-0.329915	0.909	0.983	1.23331e-172
Dynll1	6.29384e-214	-0.333158	0.544	0.845	1.20609e-209
Gm8797	4.97046e-246	-0.333714	0.11	0.421	9.52489e-242
Taldo1	1.29291e-277	-0.334114	0.056	0.351	2.4776e-273
Rpl14	6.22103e-240	-0.336885	0.842	0.983	1.19214e-235
Ppp1ca	4.74918e-229	-0.338125	0.384	0.723	9.10086e-225
Anxa2	2.28843e-143	-0.339692	0.414	0.684	4.38533e-139
Sh3bgrl3	0	-0.341551	0.002	0.264	0
Rps27rt	0	-0.343395	0.008	0.316	0
S100a11	4.04541e-201	-0.344388	0.552	0.841	7.75222e-197
Tuba1a	2.93437e-110	-0.34538	0.43	0.666	5.62313e-106
Itm2a	1.781e-33	-0.350586	0.194	0.3	3.41292e-29
Sec61b	8.99802e-186	-0.351599	0.539	0.815	1.72429e-181
Calm1	4.83511e-235	-0.352333	0.475	0.805	9.26553e-231
Pmepa1	2.38122e-81	-0.353534	0.625	0.762	4.56312e-77
Sparc	3.7239e-139	-0.354012	0.94	0.991	7.13611e-135
Cox5a	2.04691e-257	-0.356982	0.191	0.54	3.92249e-253
Uqcrq	1.609e-261	-0.357758	0.221	0.579	3.08332e-257
Col1a2	1.95708e-80	-0.358819	0.941	0.987	3.75035e-76
Ctsd	6.09405e-213	-0.36154	0.296	0.625	1.1678e-208
Gpc3	3.35026e-63	-0.362478	0.343	0.503	6.4201e-59
Rbm3	1.02775e-248	-0.373091	0.416	0.765	1.96947e-244
Myl6	3.43967e-294	-0.376738	0.725	0.971	6.59144e-290
Hspb1	9.36036e-64	-0.379483	0.346	0.52	1.79373e-59
B2m	0	-0.379533	0.063	0.394	0
Igfbp4	1.08161e-176	-0.384214	0.473	0.764	2.07269e-172
Pcolce	2.74751e-78	-0.392122	0.21	0.38	5.26505e-74
Hspa8	6.86764e-288	-0.395488	0.512	0.862	1.31605e-283
Cdkn1c	1.16605e-79	-0.418151	0.707	0.849	2.23451e-75
Mfap5	6.77469e-81	-0.423136	0.056	0.187	1.29823e-76
Eln	2.81452e-121	-0.431648	0.738	0.901	5.39346e-117
Atp5e	0	-0.446052	0.593	0.926	0
Klf2	1.74401e-117	-0.454519	0.065	0.238	3.34205e-113
Dbi	0	-0.468807	0.049	0.438	0
mt-Nd1	0	-0.475743	0.689	0.962	0
mt-Nd3	0	-0.491549	0.445	0.833	0
Col1a1	8.61616e-85	-0.517481	0.752	0.893	1.65112e-80
Cst3	0	-0.523517	0.382	0.86	0
Npc2	0	-0.524562	0.277	0.751	0
Serf2	0	-0.527031	0.697	0.967	0
Gapdh	0	-0.531072	0.321	0.8	0
Mfap2	1.04293e-249	-0.533087	0.713	0.919	1.99857e-245
Bsg	0	-0.541699	0.454	0.887	0
mt-Nd2	0	-0.548843	0.741	0.979	0
Ftl1	0	-0.571646	0.772	0.99	0
mt-Atp6	0	-0.5808	0.906	0.985	0
Ptn	2.49565e-104	-0.58623	0.05	0.2	4.78241e-100
Aldoa	0	-0.586702	0.104	0.592	0
Rps15	0	-0.591513	0.558	0.947	0
mt-Co3	0	-0.609733	0.931	0.996	0
AC160336.1	0	-0.621234	0.013	0.269	0
Lgals1	1.02416e-255	-0.625125	0.459	0.789	1.96259e-251
Dlk1	6.49292e-79	-0.634957	0.133	0.298	1.24424e-74
S100a6	2.51674e-144	-0.644925	0.031	0.199	4.82283e-140
S100a10	1.33308e-144	-0.654989	0.101	0.318	2.55459e-140
Psap	0	-0.690464	0.003	0.503	0
Cyba	0	-0.726193	0.012	0.536	0
Xist	0	-1.96928	0	0.5	0
Tmsb4x	0	-2.01877	0.161	0.59	0

### Sheet: Immune
Genes	p_val	avg_logFC	pct.1	pct.2	p_val_adj
Mt1	3.26725e-33	0.571893	0.851	0.928	6.26103e-29
Fth1	1.98062e-39	0.563924	0.999	1	3.79547e-35
Lpl	1.20048e-16	0.533402	0.561	0.529	2.30049e-12
Clec4n	1.31624e-45	0.512656	0.828	0.693	2.52231e-41
Ftl1	5.62978e-52	0.500235	1	1	1.07883e-47
Lyz2	1.02556e-47	0.477239	0.85	0.936	1.96528e-43
Apoe	6.79085e-18	0.440962	0.866	0.916	1.30133e-13
BC018473	1.87732e-64	0.433205	0.464	0.103	3.5975e-60
Sat1	4.93874e-39	0.402557	0.975	0.979	9.46411e-35
Tpm3-rs7	5.14771e-63	0.402352	0.768	0.58	9.86455e-59
Ctsd	1.92757e-26	0.399878	0.967	0.984	3.6938e-22
Il18	1.15214e-27	0.394461	0.722	0.68	2.20785e-23
1600014C10Rik	6.96976e-26	0.384313	0.789	0.733	1.33562e-21
Ctss	1.31995e-36	0.377829	0.991	0.992	2.52942e-32
Ccl3	3.62083e-06	0.369071	0.509	0.434	0.0693861
Tmsb4x	2.41365e-65	0.365983	0.996	1	4.62529e-61
Mt2	8.83849e-09	0.361719	0.21	0.119	0.000169372
Cd300c2	7.53297e-36	0.361622	0.914	0.84	1.44354e-31
Apoc1	7.34111e-19	0.359065	0.63	0.658	1.40678e-14
Trem2	1.33335e-21	0.351586	0.684	0.602	2.55509e-17
Cst3	3.64314e-18	0.33831	0.973	0.991	6.98135e-14
Cyba	4.75924e-50	0.337601	0.999	0.998	9.12013e-46
S100a6	3.90495e-18	0.333773	0.752	0.753	7.48306e-14
Selenop	4.9154e-12	0.331584	0.697	0.806	9.41938e-08
Bcl2a1b	4.64534e-25	0.326106	0.906	0.842	8.90187e-21
Creg1	2.82223e-37	0.316992	0.883	0.829	5.40824e-33
S100a8	2.11387e-13	0.315171	0.504	0.609	4.0508e-09
Arpc1b	6.50223e-47	0.31481	0.995	0.99	1.24602e-42
Ms4a7	8.42982e-09	0.3078	0.228	0.228	0.000161541
Mpeg1	2.36796e-19	0.307751	0.872	0.85	4.53771e-15
H2-DMa	4.20746e-25	0.306725	0.834	0.783	8.06275e-21
Tyrobp	3.80876e-38	0.306155	0.996	0.997	7.29873e-34
Ifi27l2a	4.47534e-09	0.304005	0.465	0.492	8.5761e-05
Ctsb	1.09373e-15	0.299392	0.978	0.989	2.09591e-11
Ms4a6c	1.51971e-17	0.298519	0.954	0.946	2.91222e-13
Slc6a6	2.65314e-21	0.295746	0.871	0.835	5.08421e-17
Cd68	2.61434e-26	0.295148	0.873	0.843	5.00985e-22
Fxyd5	8.24587e-34	0.294123	0.829	0.882	1.58016e-29
Fyb	5.28973e-20	0.291716	0.762	0.599	1.01367e-15
Spink2	1.09624e-10	0.289082	0.315	0.191	2.10072e-06
Ncf4	1.75203e-28	0.289078	0.739	0.658	3.35741e-24
Pou2f2	6.59165e-23	0.288844	0.639	0.414	1.26316e-18
Prdx5	1.83924e-22	0.287899	0.962	0.975	3.52454e-18
Cstb	1.52785e-19	0.285544	0.847	0.861	2.92782e-15
F13a1	5.49153e-17	0.2849	0.952	0.879	1.05234e-12
Rps29	1.29405e-67	0.284363	1	1	2.4798e-63
Plek	5.20374e-13	0.282579	0.757	0.707	9.97192e-09
Ucp2	1.96726e-27	0.281271	0.983	0.989	3.76986e-23
Unc93b1	1.20471e-28	0.278414	0.953	0.921	2.30858e-24
C1qa	8.93808e-08	0.275294	0.238	0.25	0.0017128
Ms4a6d	1.11333e-19	0.273282	0.857	0.793	2.13348e-15
Ifi202b	9.67075e-16	0.273186	0.818	0.745	1.85321e-11
Hk2	2.36174e-19	0.269141	0.664	0.496	4.52581e-15
Lst1	2.09882e-18	0.2687	0.959	0.944	4.02196e-14
Ecm1	1.28645e-17	0.265581	0.388	0.226	2.46523e-13
Cybb	1.43278e-10	0.264014	0.934	0.924	2.74564e-06
Hexb	5.00088e-23	0.260319	0.808	0.682	9.58319e-19
Cd300a	1.23128e-19	0.258734	0.738	0.606	2.3595e-15
Ly86	4.72025e-15	0.255776	0.713	0.614	9.04542e-11
Cd52	7.00705e-33	0.251833	0.797	0.869	1.34276e-28
Cx3cr1	0.000138665	0.250175	0.498	0.403	1
Anapc5	3.04192e-38	-0.252747	0.15	0.435	5.82923e-34
Rpl18a	3.0398e-49	-0.254986	0.963	1	5.82517e-45
Birc5	1.11784e-13	-0.255131	0.056	0.162	2.14212e-09
Selenok	3.38148e-52	-0.257621	0.311	0.667	6.47992e-48
Top2a	1.47499e-09	-0.258435	0.053	0.136	2.82652e-05
Elof1	2.75706e-50	-0.258858	0.074	0.367	5.28336e-46
Park7	2.16138e-37	-0.26124	0.377	0.689	4.14186e-33
Hmgn1	2.15201e-41	-0.263583	0.207	0.506	4.1239e-37
Rps27rt	1.47501e-74	-0.263667	0	0.263	2.82657e-70
Smc4	4.05711e-22	-0.264059	0.114	0.302	7.77463e-18
Mki67	8.27506e-12	-0.266247	0.089	0.209	1.58575e-07
Minos1	2.31578e-42	-0.267227	0.455	0.779	4.43774e-38
Ilk	3.34951e-41	-0.268235	0.197	0.507	6.41866e-37
Eny2	3.82224e-39	-0.268559	0.163	0.458	7.32456e-35
Prdx2	3.71701e-42	-0.268869	0.392	0.72	7.12291e-38
H2afx	2.55888e-24	-0.273447	0.066	0.228	4.90357e-20
Gyg	1.53406e-45	-0.277641	0.033	0.237	2.93973e-41
Rpl28	2.16802e-53	-0.278441	0.968	0.998	4.15458e-49
Idh2	6.27092e-40	-0.282937	0.17	0.466	1.2017e-35
Rpl7	4.07637e-58	-0.28364	0.948	1	7.81154e-54
Ywhaq	2.74888e-39	-0.287343	0.259	0.576	5.26767e-35
Hmgb2	1.29064e-18	-0.299092	0.572	0.769	2.47326e-14
H19	6.11752e-11	-0.299647	0.026	0.105	1.1723e-06
Tubb4b	5.50659e-12	-0.299824	0.048	0.149	1.05523e-07
Elob	4.203e-52	-0.305645	0.562	0.886	8.05422e-48
Ndufa7	2.9099e-49	-0.307356	0.349	0.707	5.57625e-45
Aes	2.82402e-55	-0.311523	0.423	0.792	5.41167e-51
Ptms	8.53821e-37	-0.313006	0.671	0.91	1.63618e-32
Sh3bgrl3	1.10969e-39	-0.313629	0.887	0.985	2.12651e-35
Id1	7.01479e-35	-0.316882	0.067	0.293	1.34424e-30
Rps14	1.01534e-71	-0.317065	0.99	1	1.9457e-67
Tsc22d3	9.96107e-45	-0.319743	0.122	0.415	1.90884e-40
Selenoh	1.57399e-39	-0.323192	0.133	0.416	3.01624e-35
Nr4a1	4.48956e-32	-0.328248	0.233	0.513	8.60334e-28
Tuba1b	7.03267e-30	-0.32905	0.412	0.69	1.34767e-25
Dynll1	5.33829e-62	-0.330765	0.409	0.799	1.02298e-57
Ube2c	1.72665e-10	-0.331042	0.051	0.145	3.30879e-06
Atpif1	3.3309e-70	-0.332556	0.345	0.758	6.38301e-66
Hnrnpa2b1	1.44296e-44	-0.335779	0.533	0.843	2.76515e-40
Ifitm3	3.9611e-12	-0.348998	0.1	0.226	7.59066e-08
H2afv	2.25792e-54	-0.351869	0.181	0.529	4.32685e-50
Ddx17	9.05078e-56	-0.352261	0.155	0.514	1.7344e-51
Ube2s	2.07783e-58	-0.352279	0.166	0.53	3.98174e-54
Stmn1	2.12717e-17	-0.35797	0.096	0.253	4.07629e-13
Mtch1	8.62631e-64	-0.358677	0.094	0.452	1.65306e-59
Rps15	1.81717e-57	-0.365603	0.814	0.986	3.48224e-53
Pebp1	2.86536e-69	-0.370883	0.171	0.577	5.4909e-65
Rpl15	1.62054e-73	-0.371268	0.895	0.999	3.10543e-69
Col1a2	0.00115292	-0.376928	0.062	0.105	1
Ier2	1.30357e-78	-0.384641	0.252	0.678	2.49804e-74
Hnrnph1	2.85571e-75	-0.397667	0.069	0.449	5.4724e-71
Lars2	7.4829e-80	-0.425231	0	0.28	1.43395e-75
Tubb5	1.38814e-76	-0.425943	0.203	0.628	2.66009e-72
Ptma	2.33316e-62	-0.43244	0.695	0.967	4.47103e-58
mt-Nd2	6.77985e-65	-0.442437	0.706	0.965	1.29922e-60
Bsg	1.21676e-89	-0.451022	0.066	0.478	2.33168e-85
Snrnp70	7.33283e-88	-0.451434	0.119	0.569	1.40519e-83
Tgfbi	1.01219e-47	-0.46241	0.44	0.781	1.93966e-43
mt-Co1	1.41491e-84	-0.464248	0.955	1	2.71139e-80
Tagln2	1.98625e-62	-0.483771	0.176	0.56	3.80624e-58
Tmsb10	1.3719e-75	-0.508263	0.351	0.789	2.62897e-71
Rsrp1	2.47757e-104	-0.527437	0.114	0.595	4.74776e-100
Gnas	1.97047e-99	-0.532354	0.165	0.653	3.77601e-95
Cd81	8.73899e-61	-0.543581	0.12	0.484	1.67465e-56
AC160336.1	6.06675e-78	-0.603054	0.078	0.459	1.16257e-73
Gsn	2.64483e-61	-0.616289	0.036	0.329	5.0683e-57
mt-Co2	2.21624e-135	-0.659833	0.907	1	4.24698e-131
AY036118	6.29189e-159	-0.707934	0.006	0.53	1.20572e-154
Myl6	8.61543e-162	-0.802048	0.437	0.965	1.65097e-157
mt-Co3	1.56271e-208	-0.950365	0.814	0.998	2.99462e-204
Xist	1.11264e-118	-1.19888	0	0.397	2.13216e-114
mt-Cytb	3.03971e-230	-1.34408	0.258	0.957	5.82499e-226
mt-Atp6	1.55483e-210	-1.35765	0.426	0.979	2.97952e-206
